# A novel rRNA hybridization-based approach to rapid, accurate *Candida* identification directly from blood culture

**DOI:** 10.1101/2022.05.09.491195

**Authors:** Michelle E. Matzko, Poppy C. S. Sephton-Clark, Eleanor L. Young, Tulip A. Jhaveri, Melanie A. Martinsen, Evan Mojica, Rich Boykin, Virginia M. Pierce, Christina A. Cuomo, Roby P. Bhattacharyya

## Abstract

Invasive fungal infections are increasingly common and carry high morbidity and mortality, yet fungal diagnostics lag behind bacterial diagnostics in rapidly identifying the causal pathogen. We previously devised a fluorescent hybridization-based assay to identify bacteria within hours directly from blood culture bottles without subculture, called phylogeny-informed rRNA-based strain identification (Phirst-ID). Here, we adapt this approach to unambiguously identify 11 common pathogenic *Candida* species, including *C. auris*, with 100% accuracy from laboratory culture (33 of 33 strains in a reference panel, plus 33 of 33 additional isolates tested in a validation panel). In a pilot study on 62 consecutive positive clinical blood cultures from two hospitals that showed yeast on Gram stain, *Candida* Phirst-ID matched the clinical laboratory result for 58 of 59 specimens represented in the 11-species reference panel, without misclassifying the 3 off-panel species. It also detected mixed *Candida* species in 2 of these 62 specimens, including the one discordant classification, that were not identified by standard clinical microbiology workflows; in each case the presence of both species was validated by both clinical and experimental data. Finally, in three specimens that grew both bacteria and yeast, we paired our prior bacterial probeset with this new *Candida* probeset to detect both pathogen types using Phirst-ID. This simple, robust assay can provide accurate *Candida* identification within hours directly from blood culture bottles, and the conceptual approach holds promise for pan-microbial identification in a single workflow.
