## Supplemental Table S2 for "A novel rRNA hybridization-based approach to rapid, accurate *Candida* identification directly from blood culture"

### Sheet: Sheet1
Probe Name	Genus	Species	Taxonomic Level	Target Region	Target Start	Target End	ProbeA Binding Region*	ProbeB Binding Region*
C_auris_18S	Candida	auris	Species	18S	620	719	TATGGAAGTACTCACCGTGAGGTGGACCTCCCTCCAAAACCCAAGG	AAAGTAATATTCTGCTGCCTCCTGCGAGGAAGCAGAGGAAAGGTCTTGGA
C_lusitaniae_28S	Candida	lusitaniae	Species	28S	412	311	TCCCCCCTTTTCGACGCTGGCCCGGTAAAACCGTG	CGAAGGTGCGCGCCACATTCTCGAGTTCTTGTTCC
C_glabrata_28S	Candida	glabrata	Species	28S	125	224	GTCCCAAAGTGGTACTCTACAAATTACAACTCGGGCACCAAAGGTACCA	GATTCTCACCCTCCATGACGTCCTGTTCCAAGGAACATAGGCAAAGTATA
C_glabrata_18S	Candida	glabrata	Species	18S	1678	1777	GTTTGACCAGATTCTCCGCTCTGAAGTGGAGTCGC	GGTCACCTACGGAAACCTTGTTACGACTTTTAGTTCCTCTAAATGACCAA
C_auris_28S	Candida	auris	Species	28S	474	573	AGGGCTATAACACTACCAAGAGGTAGCTACATTCCCCAGGTCTTTTAACC	CATCCTAGAGACCGCTGTCCTCAAGCAAAACAGGGGTCATCACCCA
C_haemulonis_28S	Candida	haemulonis	Species	28S	458	557	AGAGGGCTGTACTACATCGACTGCTCGTTGTCGCTC	TCCTCGGGCGGGAGAGGAGCCAGAAAGCAAGACGTATAATGCACAGCCC
C_krusei_28S	Candida	krusei	Species	28S	433	532	TCCAACCTGCAATCTACAACTCGTGCCGCAAAGCACGATTTCAAATCTGA	CCTGTTCCAAGGGACTTGGACACCGCCTTCCACACAGAC
C_krusei_18S	Candida	krusei	Species	18S	1645	1744	ACTAGATTCTCGGCCCCATGGGAAAGTTGCCCCTC	CCTACGGAAACCTTGTTACGACTTTTACGACCTCTAAATGACCAAGTTTG
C_tropicalis_28S	Candida	tropicalis	Species	28S	811	910	GAGGCCGTGCCACATTCCCGCGCGATTGTCCTACCGC	TCTAGGCTGGCAGTATCCACGCGGGCTATAACACACAGCC
C_parapsilosis_28S	Candida	parapsilosis	Species	28S	804	903	CACACTACCGAAGCAGTGCCACATTTCTTTGCAATTCTCC	AGTCCTCAGTCTAGGCTGGCAGTATCGACAAAGACTATAA
C_guilliermondii_18S	Candida	guilliermondii	Species	18S	688	787	AAAAGTCCTGGTTCGCCAAACACCACAAGGGCGAATGGTT	GAGCAAAGGCCTGCTTTGAACACTCTAATTTTTTCAAAGT
C_albicans_28S	Candida	albicans	Species	28S	570	669	CCTAGGTTAAAAACCGCAGTCCTCGGTCTAGGCTGGCAGT	GTGTTTCAAGACGGGCGACTTAAGATCATTATGCCAACAT
C_duobushaemulonis_18S	Candida	duobushaemulonis	Species	18S	683	782	AGTAATATTCTGCAACCCCCCCAGAAGGGAGACCGCAGAG	TTCAAGCGTGCGCCTGCTTTGAACACTCTCATTTACTCAA
C_haemulonis_18S	Candida	haemulonis	Species	18S	691	790	TACTCAAAGTAATATTCTGTCACCCCCCACAAGGGGAGAC	TAACAGATTCAAGCGTGCGCCTGCTTTGAACACTCTCATT
C_parapsilosis_18S	Candida	parapsilosis	Species	18S	1660	1759	CCAAGATGGAGTTGCCCCCTTCTCTAAACCAATCCGGAAG	TACTTCCTCTAAATGACCAAGTTTGACTAGCTTCTCGGTT
C_tropicalis_18S	Candida	tropicalis	Species	18S	696	795	TCAAAGTAAAAGTCCTGGTTCGCCAAAAGGCTAGCCAGAA	TATATTCGAGCAAAGGCCTGCTTTGAACACTCTAATTTTT
C_duobushaemulonii_28S	Candida	duobushaemulonii	Species	28S	217	316	CAGGGGCCAAGCACAACAACAAAAATCCACGGGGC	GCTGCATTCCCAAACAACTCGACTCGTCGGCAGAC
C_albicans_18S	Candida	albicans	Species	18S	678	777	AAAAGTCCTGGTTCGCCATAAATGGCTACCAGAAG	AAGGCCTGCTTTGAACACTCTAATTTTTTCAAAGT
C_lusitaniae_18S	Candida	lusitaniae	Species	18S	658	757	CAAAGTAACAGTCCTCCTCTTATTGCTAAGAGGAG	CAAGCGTGCGCCTGCTTTGAACACTCTCATTTACT
pan18S	Candida		Genus	18S	1536	1635	CAACGCAAGCTGATGACTTGCGCTTACTAGGAATTCCTCGTTGAAGAGCA	TTCAATCGGTAGTAGCGACGGGCGGTGTGTACAAAGGGCAGGGACGTAAT
pan28S	Candida		Genus	28S	262	361	TGCTTTTCATCTTTCCATCACTGTACTTGTTCGCTATCGGTCTCTCGCCA	AGCCCTTCCCTTTCAACAATTTCACGTACTGTTTCACTCTCTTTTCAAAG
							*NOTE: all probe sequences list only the regions designed to hybridize with their intended target; the additions that enable NanoString Elements chemistry are omitted here and are per NanoString's standard design protocol.
