## Supplemental Table S3 for "A novel rRNA hybridization-based approach to rapid, accurate *Candida* identification directly from blood culture"

### Sheet: SuppFigS3_contents
Tab	Description
SuppTableS3a_Reference_Strains	Supplementary Table S3a: Strains used in the reference panel, including source information. Original strain IDs from the sources providing the strains are included when relevant.
SuppTableS3b_Validation_Strains	Supplementary Table S3b: Strains used in the validation panel, including source information. Original strain IDs from the sources providing the strains are included when relevant.

### Sheet: SuppTableS3a_Reference_Strains
Strain ID	Alt Strain ID	Genus	Species	Source
19F	Fx040	Candida	albicans	Hirakawa et al*
AR0761	Fx086	Candida	albicans	ARBank
AR0762	Fx087	Candida	albicans	ARBank
AR0385	Fx024	Candida	auris	ARBank
AR0387	Fx026	Candida	auris	ARBank
AR0390	Fx029	Candida	auris	ARBank
Fx088		Candida	dubliniensis	MGH clinical microbiology laboratory (this study)
Fx089		Candida	dubliniensis	MGH clinical microbiology laboratory (this study)
Fx091		Candida	dubliniensis	MGH clinical microbiology laboratory (this study)
AR0391	Fx030	Candida	duobushaemulonii	ARBank
AR0392	Fx031	Candida	duobushaemulonii	ARBank
AR0394	Fx033	Candida	duobushaemulonii	ARBank
AR0314	Fx044	Candida	glabrata	ARBank
AR0328	Fx058	Candida	glabrata	ARBank
AR0329	Fx059	Candida	glabrata	ARBank
AR0590	Fx085	Candida	guilliermondii	ARBank
Fx008		Candida	guilliermondii	MGH clinical microbiology laboratory (this study)
Fx001		Candida	guilliermondii	BWH clinical microbiology laboratory (this study)
AR0393	Fx032	Candida	haemulonii	ARBank
AR0395	Fx034	Candida	haemulonii	ARBank
AR0932		Candida	haemulonii	ARBank
Fx010		Candida	krusei	MGH clinical microbiology laboratory (this study)
Fx004		Candida	krusei	BWH clinical microbiology laboratory (this study)
Fx018		Candida	krusei	BWH clinical microbiology laboratory (this study)
AR0398	Fx037	Candida	lusitaniae	ARBank
Fx011		Candida	lusitaniae	MGH clinical microbiology laboratory (this study)
Fx002		Candida	lusitaniae	BWH clinical microbiology laboratory (this study)
AR0337	Fx067	Candida	parapsilosis	ARBank
AR0338	Fx068	Candida	parapsilosis	ARBank
AR0340	Fx070	Candida	parapsilosis	ARBank
AR0345	Fx075	Candida	tropicalis	ARBank
Fx005		Candida	tropicalis	BWH clinical microbiology laboratory (this study)
Fx019		Candida	tropicalis	BWH clinical microbiology laboratory (this study)
				*Hirakawa MP, Martinez DA, Sakthikumar S, Anderson MZ, Berlin A, Gujja S, Zeng Q, Zisson E, Wang JM, Greenberg JM, Berman J, Bennett RJ, Cuomo CA. Genetic and phenotypic intra-species variation in Candida albicans. Genome Research 25:413, 2015. PMID 25504520

### Sheet: SuppTableS3b_Validation_Strains
Strain ID	Alt Strain ID	Genus	Species	Source
P75016	Fx041	Candida	albicans	Hirakawa et al*
GC75	Fx042	Candida	albicans	Hirakawa et al
12C	Fx043	Candida	albicans	Hirakawa et al
AR0381	Fx020	Candida	auris	ARBank
AR0382	Fx021	Candida	auris	ARBank
AR0383	Fx022	Candida	auris	ARBank
AR0384	Fx023	Candida	auris	ARBank
AR0386	Fx025	Candida	auris	ARBank
AR0388	Fx027	Candida	auris	ARBank
AR0389	Fx028	Candida	auris	ARBank
AR0931		Candida	auris	ARBank
AR01097		Candida	auris	ARBank
Fx006		Candida	dubliniensis	MGH clinical microbiology laboratory (this study)
Fx007		Candida	dubliniensis	MGH clinical microbiology laboratory (this study)
Fx090		Candida	dubliniensis	MGH clinical microbiology laboratory (this study)
Fx092		Candida	dubliniensis	MGH clinical microbiology laboratory (this study)
AR0315	Fx045	Candida	glabrata	ARBank
AR0326	Fx056	Candida	glabrata	ARBank
AR0327	Fx057	Candida	glabrata	ARBank
AR0330	Fx060	Candida	glabrata	ARBank
AR0581	Fx076	Candida	glabrata	ARBank
AR0584	Fx079	Candida	glabrata	ARBank
AR0585	Fx080	Candida	glabrata	ARBank
AR0397	Fx036	Candida	krusei	ARBank
Fx009		Candida	krusei	MGH clinical microbiology laboratory (this study)
AR0335	Fx065	Candida	parapsilosis	ARBank
AR0336	Fx066	Candida	parapsilosis	ARBank
AR0341	Fx071	Candida	parapsilosis	ARBank
AR0342	Fx072	Candida	parapsilosis	ARBank
AR0343	Fx073	Candida	parapsilosis	ARBank
Fx012		Candida	tropicalis	MGH clinical microbiology laboratory (this study)
Fx013		Candida	tropicalis	MGH clinical microbiology laboratory (this study)
Fx003		Candida	tropicalis	BWH clinical microbiology laboratory (this study)
				*Hirakawa MP, Martinez DA, Sakthikumar S, Anderson MZ, Berlin A, Gujja S, Zeng Q, Zisson E, Wang JM, Greenberg JM, Berman J, Bennett RJ, Cuomo CA. Genetic and phenotypic intra-species variation in Candida albicans. Genome Research 25:413, 2015. PMID 25504520
