## Supplemental Table S4 for "A novel rRNA hybridization-based approach to rapid, accurate *Candida* identification directly from blood culture"

### Sheet: ClinicalSamplesTable
ID	Genus	Species	Source	Month	Year	Bacterial Species	Comments, other bottles, etc
BFx101	Candida	lusitaniae	BWH	Sep	2020
BFx102	Candida	dubliniensis	BWH	Sep	2020
BFx103	Candida	glabrata	BWH	Oct	2020
BFx104	Candida	albicans	BWH	Oct	2020
BFx105	Saprochaete	clavata	BWH	Oct	2020		species not included in reference panel
BFx106	Candida	albicans	BWH	Oct	2020
BFx107	Candida	albicans	BWH	Nov	2020
BFx108	Candida	albicans	BWH	Dec	2020
BFx109	Candida	parapsilosis	BWH	Dec	2020
BFx110	Candida	dubliniensis	BWH	Dec	2020
BFx111	Candida	glabrata	BWH	Dec	2020
BFx112	Candida	glabrata	BWH	Jan	2021
BFx113	Candida	dubliniensis	BWH	Jan	2021
BFx114	Candida	albicans	BWH	Jan	2021
BFx115	Candida	guilliermondii	BWH	Jan	2021
BFx116	Candida	glabrata	BWH	Feb	2021
BFx117	Candida	glabrata	MGH	Feb	2021
BFx118	Candida	albicans	MGH	Feb	2021	S. epidermidis
BFx119	Candida	albicans	MGH	Feb	2021
BFx120	Candida	albicans	MGH	Feb	2021
BFx121	Candida	albicans	MGH	Feb	2021		Other bottles from simultaneous draw grew C. dubliniensis; see main text for further discussion
BFx122	Candida	parapsilosis	MGH	Mar	2021
BFx123	Candida	albicans	MGH	Mar	2021
BFx124	Candida	dublinensis	MGH	Mar	2021
BFx125	Candida	glabrata	MGH	Mar	2021
BFx126	Candida	krusei	BWH	Feb	2021
BFx127	Candida	albicans	BWH	Mar	2021
BFx128	Candida	glabrata	BWH	Mar	2021
BFx129	Candida	albicans	BWH	Nov	2020
BFx130	Candida	tropicalis	BWH	Apr	2021
BFx131	Candida	parapsilosis	MGH	Apr	2021
BFx132	Candida	glabrata	MGH	Apr	2021
BFx133	Candida	glabrata	MGH	Apr	2021		Later in same admission, patient also grew C. albicans
BFx134	Candida	glabrata	MGH	Apr	2021
BFx135	Candida	melibiosica	MGH	May	2021		species not included in reference panel
BFx136	Candida	glabrata	MGH	May	2021
BFx137	Candida	glabrata	MGH	May	2021
BFx138	Candida	albicans	BWH	Apr	2021
BFx139	Candida	albicans	BWH	Apr	2021
BFx140	Candida	glabrata	BWH	May	2021
BFx141	Candida	albicans	BWH	Apr	2021	E. faecium
BFx142	Candida	krusei	BWH	Apr	2021
BFx143	Candida	krusei	BWH	Nov	2020		Earlier in same admission, pt grew C. parapsilosis
BFx144	Candida	parapsilosis	BWH	Nov	2020
BFx145	Candida	glabrata	MGH	Mar	2021
BFx146	Candida	tropicalis	MGH	Mar	2021
BFx147	Candida	albicans	MGH	May	2021
BFx148	Candida	glabrata	MGH	May	2021
BFx149	Candida	albicans	MGH	May	2021
BFx150	Candida	parapsilosis	MGH	May	2021		Same bottle also grew Cryptococcus laurentii; other bottles grew Candida albicans, Lactobacillus spp., K. pneumoniae, E. faecium
BFx151	Rhodoturula	mucilaginosa	MGH	Jun	2021		species not included in reference panel
BFx152	Candida	albicans	MGH	Jun	2021
BFx153	Candida	glabrata	MGH	Jun	2021
BFx154.PM	Candida	krusei	BWH	Mar	2021	E. faecalis & K. pneumoniae	post mortem culture
BFx155	Candida	guilliermondii	BWH	Apr	2021
BFx156	Candida	glabrata	BWH	Apr	2021
BFx157	Candida	albicans	BWH	Apr	2021
BFx158	Candida	albicans	BWH	May	2021	S. epidermidis
BFx159	Candida	albicans	BWH	Apr	2021
BFx160	Candida	albicans	BWH	May	2021
BFx161	Candida	glabrata	BWH	May	2021
BFx162	Candida	glabrata	BWH	May	2021
BFx163	Candida	albicans	BWH	Jun	2021
